# Mechanistic target of rapamycin/blood-testes barrier mechanism mediates acceleration of sperm epigenetic aging by environmental factors

**DOI:** 10.1101/2025.02.25.640214

**Authors:** Olatunbosun Arowolo, Oladele A Oluwayiose, Jiahui Zhu, Oleg Sergeyev, Emily Houle, J Richard Pilsner, Alexander Suvorov

## Abstract

Our previous research suggested that mechanistic target of rapamycin (mTOR)/blood-testis barrier (BTB) mechanism is involved in the regulation of the rates of epigenetic aging of sperm, where increased activity of mTORC1 opens BTB and accelerates epigenetic aging and increased activity of mTORC2 produces opposite results – increases BTB integrity and rejuvenates sperm epigenome. In the present study, we use our newly developed epigenetic clock model to investigate whether the mTOR/BTB mechanism is involved in the epigenetic reprogramming of sperm in mice exposed to heat stress (HS) and cadmium (Cd). Our findings show that both mTOR-dependent BTB disruption caused by HS and mTOR-independent BTB disruption due to Cd exposure accelerate sperm epigenetic aging, resulting in similar changes to sperm DNA methylation patterns. These results suggest that the mTOR/BTB mechanism is a novel molecular pathway through which environmental stressors influence sperm epigenetic aging, and this pathway may be relevant to a broad range of factors, including environmental, lifestyle, dietary, and health influences.
