## Supplemental Table 2 for "Mechanistic target of rapamycin/blood-testes barrier mechanism mediates acceleration of sperm epigenetic aging by environmental factors"

### Sheet: Mouse sperm epigenetic clock mo
SUPPLEMENTAL TABLE 2: Mouse sperm epigenetic clock model.
Chromosome	CpG start	CpG end	CpG ID	Coefficient	Feature	Feature start	Feature end	Feature strand	Gene name	Genomic element
chr11	101262010	101262012	cg30047457_BC21	-0.443175	ENSMUSE00000113003	101261532	101261641	+	G6pc1	1to5kb
chrX	162697502	162697504	cg48168682_TC21	-2.32586	ENSMUSE00000238551	162699471	162699579	+	Ap1s2	promoters
chr4	134293079	134293081	cg41520615_TC21	-4.31439	ENSMUSE00000365418	134293139	134293311	-	Man1c1	intergenic
chr8	84774675	84774677	cg45929399_TC21	-8.59399	ENSMUSE00000396265	84771399	84771629	-	Rln3	promoters
chr1	171214000	171214002	cg37773528_TC21	-1.47311	ENSMUSE00000425985	171214149	171216166	+	Nectin4	promoters
chr16	23080973	23080975	cg34010516_BC21	-3.33595	ENSMUSE00000445474	23075709	23075851	+	St6gal1	introns
chr5	113553658	113553660	cg42614074_BC21	-3.09533	ENSMUSE00000451731	113505160	113505687	+	Aym1	exons
chr10	67056812	67056814	cg28581138_TC21	-2.27211	ENSMUSE00000575821	67054733	67056414	+	Jmjd1c	introns
chr4	125485049	125485051	cg41407331_TC21	-8.2992	ENSMUSE00000599214	125517274	125517450	+	Grik3	intergenic
chr8	18564886	18564888	cg45440018_BC21	1.67422	ENSMUSE00000664640	18562531	18562661	-	Gm24469	intergenic
chr4	134035572	134035574	cg41516854_TC21	27.0995	ENSMUSE00000667867	134042431	134042693	+	Trim63	intergenic
chr11	97336010	97336012	cg29993489_BC21	-18.2266	ENSMUSE00000673847	97335010	97335171	+	Arhgap23	exons
chr15	89172388	89172390	cg33670776_TC21	-16.0448	ENSMUSE00000679914	89172439	89172928	-	Sbf1	1to5kb
chr17	84009119	84009121	cg35287513_TC21	11.2857	ENSMUSE00000691300	84013592	84013714	+	Mta3	introns
chr2	25428523	25428525	cg38155772_BC21	-1.68763	ENSMUSE00000698610	25428857	25429096	-	Traf2	promoters
chr11	73443618	73443620	cg29749293_TC21	6.77686	ENSMUSE00000717688	73431245	73432179	-	Or1e24-ps1	intergenic
chrX	86616106	86616108	cg47799957_TC21	-1.74056	ENSMUSE00000719073	86716598	86717475	-	Gm8855	intergenic
chr10	127510117	127510119	cg29148470_TC11	-34.2829	ENSMUSE00000723928	127510726	127510851	-	Gm16230	1to5kb
chr2	169061406	169061408	cg39315781_BC21	-0.0993467	ENSMUSE00000737310	169076911	169077192	+	9430093N23Rik	intergenic
chr11	109649243	109649245	cg30148667_TC21	-14.7728	ENSMUSE00000761454	109659312	109659420	+	Gm11684	promoters
chr9	66594554	66594556	cg46891640_TC21	-0.1989	ENSMUSE00000761557	66620968	66621215	+	Car12	1to5kb
chr4	127620054	127620056	cg41433935_TC21	-5.28657	ENSMUSE00000765222	127704431	127705029	-	1700112K13Rik	intergenic
chr4	110132239	110132241	cg41278617_TC21	-8.36565	ENSMUSE00000772427	110131335	110131359	-	Elavl4	intergenic
chr17	27705243	27705245	cg34779260_TC21	-1.36278	ENSMUSE00000797682	27691882	27692290	-	Grm4	promoters
chr9	29146099	29146101	cg46548786_BC21	-1.09401	ENSMUSE00000828366	29096901	29096961	-	Ntm	introns
chr2	77401610	77401612	cg38588097_BC11	-0.00900072	ENSMUSE00000833752	77392269	77392324	-	Zfp385b	intergenic
chr13	63616185	63616187	cg31721269_BC21	-7.14519	ENSMUSE00000868111	63594744	63595079	-	Gm16134	intergenic
chr2	88683371	88683373	cg38654936_TC21	-10.8294	ENSMUSE00001019500	88682296	88683225	+	Or4c106	exons
chr7	139302971	139302973	cg45251232_BC11	-1.62356	ENSMUSE00001023517	139299315	139299797	+	Rpl21-ps13	intergenic
chr11	99994518	99994520	cg30029505_BC21	-11.174	ENSMUSE00001047071	99994215	99994376	-	Krt36	promoters
chr12	85639557	85639559	cg30912492_BC21	0.755629	ENSMUSE00001061022	85645801	85646001	+	Jdp2	exons
chr18	25677658	25677660	cg18495007_BC21	-1.30758	ENSMUSE00001061810	25670734	25670812	-	Celf4	exons
chr7	14634037	14634039	cg44249372_BC21	2.44783	ENSMUSE00001065100	14639383	14640106	+	Obox4-ps6	promoters
chr18	37300970	37300972	cg35611326_BC21	3.8066	ENSMUSE00001128617	37302223	37302341	-	Gm10544	1to5kb
chr4	57685302	57685304	cg40932512_TC21	-6.52051	ENSMUSE00001209743	57688416	57688530	+	Pakap	introns
chr7	133774531	133774533	cg45198595_BC21	14.7916	ENSMUSE00001223606	133774512	133774609	-	Adam12	1to5kb
chr7	97750303	97750305	cg44886605_TC21	-5.00135	ENSMUSE00001226017	97751757	97751909	-	Myo7a	intergenic
chr4	63154797	63154799	cg40971329_TC21	16.1524	ENSMUSE00001229424	63153567	63153620	+	Col27a1	promoters
chr13	64003959	64003961	cg31724075_TC11	-0.286772	ENSMUSE00001272484	64006045	64006140	+	Ercc6l2	intergenic
chr19	24672803	24672805	cg36251290_TC21	-12.9695	ENSMUSE00001277319	24669764	24670734	-	Gm17800	1to5kb
chrY	3949014	3949016	cg48222564_TC21	2.87696	ENSMUSE00001329722	3948853	3949713	-	Gm8525	exons
chr1	108658665	108658667	cg37326761_TC21	-7.49985	ENSMUSE00001335952	108697865	108699733	+	Gm6679	intergenic
chr1	189215064	189215066	cg37940910_TC21	-3.83044	ENSMUSE00001341412	189134310	189134470	-	Kcnk2	1to5kb
chr12	114033898	114033900	cg31177859_TC11	-2.52017	ENSMUSE00001342278	114032859	114032901	-	Ighv16-1	exons
chr5	107201202	107201204	cg42548497_BC21	-2.33424	ENSMUSE00001348225	107201295	107201416	+	Gm33474	introns
chrX	78358056	78358058	cg47764438_TC21	1.31694	ENSMUSE00001350581	78357261	78357359	-	Cfap47	exons
chr7	25096974	25096976	cg44327560_BC21	-0.760713	ENSMUSE00001375937	25096115	25096401	+	4732471J01Rik	exons
chr5	112383265	112383267	cg42597862_BC21	-9.90385	ENSMUSE00001391890	112381428	112381586	+	Gm26953	intergenic
chr9	50233332	50233334	cg46733880_TC21	-15.4261	ENSMUSE00001397187	50213087	50213117	-	Gm39336	promoters
chr10	128934733	128934735	cg29167914_TC11	-13.6464	ENSMUSE00001404533	128934980	128935203	-	Or6c38	introns
chr12	87444607	87444609	cg30933575_BC21	0.666529	ENSMUSE00001420986	87442258	87442318	+	Gm48873	promoters
chr18	84934431	84934433	cg36037292_TC11	-3.46066	ENSMUSE00001426510	84952907	84953305	+	Fbxo15	promoters
chr15	14393431	14393433	cg33102424_BC21	1.53993	ENSMUSE00001430685	14459462	14459612	+	Gm49116	intergenic
chr15	46326891	46326893	cg33304741_TC21	-0.024365	ENSMUSE00001432403	46323907	46323979	-	4930523O13Rik	introns
chr15	98725173	98725175	cg33778856_TC21	-35.9611	ENSMUSE00001438340	98723935	98724009	-	Prkag1	introns
chr16	30603382	30603384	cg34067647_BC21	-3.0636	ENSMUSE00001443903	30608763	30608825	-	Gm49754	intergenic
chr17	3035602	3035604	cg34561137_BC21	2.88489	ENSMUSE00001447785	3092299	3092578	+	Gm49792	intergenic
chr18	7608672	7608674	cg35406066_BC11	7.27997	ENSMUSE00001453808	7608914	7608971	-	Mpp7	introns
chr17	26020641	26020643	cg34754382_TC21	2.01424	ENSMUSE00001455836	26015839	26016057	-	Metrn	1to5kb
chr17	26021906	26021908	cg34754396_BC21	23.8869	ENSMUSE00001455836	26015839	26016057	-	Metrn	promoters
chr11	87921178	87921180	cg29897140_BC21	-4.69433	ENSMUSE00001486364	87923526	87923675	-	Gm11508	promoters
chr9	102274155	102274157	cg47171794_TC21	-5.93561	ENSMUSE00011468114	102250317	102250419	+	Gm55757	exons
chr2	8430190	8430192	cg38040065_BC21	-18.325	ENSMUSE00011468902	8476905	8477195	-	Gm55638	intergenic
chr11	100333251	100333253	cg30033390_BC21	-5.77667	ENSMUSE00011469786	100333221	100333301	-	Gm55321	1to5kb
